# Design and validation of an exposure system for efficient inter-animal SARS-CoV-2 airborne transmission in Syrian hamsters

**DOI:** 10.1101/2022.11.18.517035

**Authors:** Philip J. Kuehl, Justin Dearing, Adam Werts, Jason Cox, Hammad Irshad, Edward G. Barrett, Sean N. Tucker, Stephanie N. Langel

## Abstract

SARS-CoV-2 is a highly transmissible respiratory pathogen whose main transmission route is airborne. Development of an animal model and exposure system that recapitulates airborne transmission of SARS-CoV-2 is integral for understanding the dynamics of SARS-CoV-2 spread in individuals and populations. Here we designed, built, and characterized a hamster transmission caging and exposure system that allows for efficient SARS-CoV-2 airborne transmission from an infected index animal to naïve recipients under unidirectional airflow, without contribution from fomite or direct contact transmission. To validate our system, we assessed a 1:1 or 1:4 ratio of infected index to naive recipient hamsters and compared their virological and clinical measurements after eight hours of airborne exposure. Airborne exposure concentrations and pulmonary deposited dose of SARS-CoV-2 in index and naïve hamsters, respectively, were similar in both groups. Daily nasal viral RNA levels, and terminal (day 5) lung viral RNA and infectious virus, and fecal viral RNA levels were statistically similar among 1:1 and 1:4 naive animals. However, virological measurements in the 1:4 naïve animals were more variable than the 1:1 naïve animals, likely due to hamster piling behavior creating uneven SARS-CoV-2 exposure during the grouped 1:4 airborne exposure. This resulted in slight, but not statistically significant, changes in daily body weights between the 1:1 and 1:4 naive groups. Our report describes a multi-chamber caging and exposure system that allowed for efficient SARS-CoV-2 airborne transmission in single and grouped hamsters. This system can be used to better define airborne transmission dynamics and test transmission-blocking therapeutic strategies against SARS-CoV-2.

**Importance:** The main route of SARS-CoV-2 transmission is airborne. However, there are few experimental systems that can assess airborne transmission dynamics of SARS-CoV-2 in vivo. Here, we designed, built, and characterized a hamster transmission caging and exposure system that allows for efficient SARS-CoV-2 airborne transmission in Syrian hamsters, without contributions from fomite or direct contact transmission. We successfully measured SARS-CoV-2 viral RNA in aerosols and demonstrated that SARS-CoV-2 is transmitted efficiently at either a 1:1 or 1:4 infected index to naïve recipient hamster ratio. This is meaningful as a 1:4 infected index to naïve hamster ratio would allow for simultaneous comparisons of various interventions in naïve animals to determine their susceptibility of infection by aerosol transmission of SARS-CoV-2. Our SARS-CoV-2 exposure system allows for testing viral airborne transmission dynamics and transmission-blocking therapeutic strategies against SARS-CoV-2 in Syrian hamsters.
