## Supplemental Tables 1-3 for "Design and validation of an exposure system for efficient inter-animal SARS-CoV-2 airborne transmission in Syrian hamsters"

### Sheet: Data set S1
Box Number	Treatment	Filter Final Wt. (mg)	Filter Tare Wt. (mg)	Sample Wt. (mg)	Filter Flow Rate (L/min)	Sample Time (min.)	Filter Sample Vol. (L)	Total Aerosol Conc. (mg/L)	Total Aerosol (ug/L)
1	1:1	89.86	89.768	0.092	0.718	480	344.64	0.000266945	0.266945
2	1:1	91.654	91.568	0.086	0.734	480	352.32	0.000244096	0.244096
3	1:1	90.256	90.212	0.044	0.682	480	327.36	0.000134409	0.134409
4	1:1	89.36	89.247	0.113	0.776	480	372.48	0.000303372	0.303372
5	1:1	90.615	90.574	0.041	0.729	480	349.92	0.00011717	0.11717
6	1:4	90.658	90.577	0.081	0.744	480	357.12	0.000226815	0.226815
7	1:4	91.88	91.783	0.097	0.791	480	379.68	0.000255478	0.255478
8	1:4	88.745	88.718	0.027	0.834	480	400.32	6.7446e-05	0.067446
						Total	Ave	0.000201966	0.201966
							Stdev	8.41864e-05	0.0841864
						Single (1:1)	Ave	0.000213198	0.213198
							Stdev	8.27708e-05	0.0827708
						Grouped (1:4)	Ave	0.000183246	0.183246
							Stdev	0.000101305	0.101305

### Sheet: Data set S2
			Bubbler Sample Vol.	Bubbler Volume	Total copies		Copies/L of Air
Sample ID	Treatment	N2 copies/mL	L	mL
Box 1 Bubbler 1	1:1	14880	273.6	9.5	141360		1202.36
Box 1 Bubbler 2	1:1	19748.1		9.5	187607
Box 2 Bubbler 1	1:1	12233	267.36	9	110097		740.905
Box 2 Bubbler 2	1:1	8799.15		10	87991.5
Box 3 Bubbler 1	1:1	30493	304.8	9	274437		1462.3
Box 3 Bubbler 2	1:1	17127.3		10	171273
Box 4 Bubbler 1	1:1	14404.8	259.2	9.5	136846		1189.43
Box 4 Bubbler 2	1:1	17145.5		10	171455
Box 5 Bubbler 1	1:1	11009.3	250.56	9.5	104589		814.367
Box 5 Bubbler 2	1:1	9945.91		10	99459.1
Box 6 Bubbler 1	1:4	11471.6	201.6	9.5	108980		969.065
Box 6 Bubbler 2	1:4	12340.5		7	86383.3
Box 7 Bubbler 1	1:4	10792.1	365.28	9.5	102525		614.367
Box 7 Bubbler 2	1:4	12830.6		9.5	121891
Box 8 Bubbler 1	1:4	9988.33	395.52	9.5	94889.1		530.217
Box 8 Bubbler 2	1:4	12086.6		9.5	114822
Limit of Quantification		5418.29
				Ave	132163	Ave	940.377
							323.833
				Single (1:1)	148511	Ave	1081.87
							299.429
				Grouped (1:4)	118543	Ave	704.55
							232.909

### Sheet: Data set S3
Dose Calculations
	Total average	Group 1 - 5 (single)	Groups 6 - 8 (four at a time)
Mean Aerosol Concentration (copies/L)	940	1080	705
Mean Exposure Day Body Weight (g)	127.7	127.3	127.8
Weight (kg)	0.1277	0.1273	0.1278
Respiratory Minute Volume (L/min)	0.105093	0.104812	0.105163
Exposure Duration (min)	480	480	480
Assumed Deposition Fraction	0.1	0.1	0.1
Dose (copies/kg)	37132.3	42682.3	27846
Amt Deposited (copies)	4741.8	5433.46	3558.72
